# Phosphoproteomics reveals novel BCR::ABL1-independent mechanisms of resistance in chronic myeloid leukemia

**DOI:** 10.1101/2025.01.08.631869

**Authors:** Valeria Bica, Veronica Venafra, Giorgia Massacci, Simone Graziosi, Sara Gualdi, Gessica Minnella, Federica Sorà, Patrizia Chiusolo, Maria Elsa Brunetti, Gennaro Napolitano, Massimo Breccia, Dimitrios Mougiakakos, Martin Böettcher, Thomas Fischer, Livia Perfetto, Francesca Sacco

**Affiliations:** Ph.D. Program in Cellular and Molecular Biology, Department of Biology, University of Rome ‘Tor Vergata’, Rome, Italy; Department of Biology, University of Rome Tor Vergata, Rome, Italy; Department of Biology and Biotechnologies “C. Darwin”, University of Rome La Sapienza, Rome, Italy; Sezione di Ematologia, Dipartimento di Scienze Radiologiche ed Ematologiche, Università Cattolica del Sacro Cuore, Roma, Italy; Dipartimento di Scienze di laboratorio ed Ematologiche, Fondazione Policlinico A. Gemelli IRCCS, Roma; Telethon Institute of Genetics and Medicine (TIGEM), Naples, Italy; Department of Medical and Translational Science, Federico II University, Naples, Italy; Scuola Superiore Meridionale (SSM), School for Advanced Studies, Genomics and Experimental Medicine program, Naples, Italy; Department of Translational and Precision Medicine, Azienda Policlinico Umberto I, Sapienza University of Rome, Rome, Italy; Health campus for Inflammation, Immunity and Infection (GCI3), University of Magdeburg, Germany; Department of Hematology, Oncology and Cell Therapy, University of Magdeburg, Magdeburg, Germany

## Abstract

BCR::ABL1 drives chronic myeloid leukemia (CML) disease and treatment, as revealed by the success of tyrosine kinase inhibitor (TKI) therapy. However, additional poorly characterized molecular pathways, acting as BCR::ABL1 independent mechanisms, play crucial roles in CML, contributing to leukemic stem cells (LSCs) persistence, TKI resistance and disease progression. Here, by combining high sensitive mass spectrometry (MS)-based phosphoproteomics with the *SignalingProfiler* pipeline, we obtained two signaling maps offering a comprehensive description of the BCR::ABL1 dependent and independent pro-survival signalling mechanisms. We leveraged these maps to unbiasedly and systematically discover therapeutic vulnerabilities, by implementing the *Druggability Score* computational algorithm. By this strategy, and in combination with *in vitro* and in *ex vivo* functional assays, we show a crucial role of acquired FLT3-dependency in resistant CML models. In conclusion, we reposition FLT3, one of the most frequently mutated drivers of acute leukemia, as a potential therapeutic target for TKI resistant CML patients.
