## Supplementary material for "Phosphoproteomics reveals novel BCR::ABL1-independent mechanisms of resistance in chronic myeloid leukemia": Table S6

### Sheet: Druggability Score Table 
# BCR-ABL independent network nodes (Table S5) ranking according to the Druggability Score
Gene Name (primary)	Druggability Score	FDA-approved	Topology score	Degree	Indegree	Outdegree	N of paths inhibiting apoptosis	N of paths activating proliferation	Protein activity	Normalized Degree	Normalized Indegree	Normalized Outdegree	Normalized N° of paths inhibiting apoptosis	Normalized N° of paths activating proliferation
IKBKB	0.558692	FALSE	0.558692	14	1	13	0.375	0.3	100	0.0265495	0.149555	0.652739	0.785404	0.64707
MAPK12	0.545813	FALSE	0.545813	9	1	8	0.291667	0.416667	100	0.0225744	0.149555	0.543457	0.631209	0.85903
AXIN1	0.545216	FALSE	0.545216	7	3	4	0.5	0.216667	100	0.0203867	0.29911	0.398075	1	0.483679
MYC	0.48155	FALSE	0.48155	18	8	10	0	0.416667	100	0.028867	0.474078	0.59309	0	0.85903
NR3C1	0.472678	FALSE	0.472678	12	4	8	0.5	0	100	0.0251466	0.347256	0.543457	1	0
EP300	0.447607	FALSE	0.447607	9	4	5	0.5	0	100	0.0225744	0.347256	0.44317	1	0
CDK9	0.443569	FALSE	0.443569	6	1	5	0.25	0.291667	100	0.0190776	0.149555	0.44317	0.55034	0.631209
TOPORS	0.415429	FALSE	0.415429	2	1	1	0.291667	0.333333	100	0.0107707	0.149555	0.171442	0.631209	0.709511
PLK1	0.412585	FALSE	0.412585	32	3	29	0.108787	0.109063	100	0.0342795	0.29911	0.841245	0.254686	0.2553
ATM	0.408225	FALSE	0.408225	27	4	23	0.106671	0.106509	100	0.0326687	0.347256	0.786053	0.249975	0.249614
CREB1	0.405027	FALSE	0.405027	8	7	1	0	0.5	100	0.0215414	0.448665	0.171442	0	1
MAPK14	0.404016	FALSE	0.404016	27	3	24	0.111949	0.11077	100	0.0326687	0.29911	0.79615	0.261709	0.259094
RIPK1	0.394981	FALSE	0.394981	5	2	3	0.5	0	100	0.0175663	0.237039	0.342883	1	0
CAMK1	0.394846	FALSE	0.394846	3	1	2	0.225	0.305556	100	0.0135911	0.149555	0.271729	0.500514	0.657587
CDKN1A	0.394024	FALSE	0.394024	18	12	6	0.117468	0.114543	100	0.028867	0.553419	0.481297	0.273921	0.267457
CASP7	0.388252	FALSE	0.388252	3	1	2	0.225	0.291667	100	0.0135911	0.149555	0.271729	0.500514	0.631209
PIP3	0.386908	FALSE	0.386908	5	1	4	0.5	0	100	0.0175663	0.149555	0.398075	1	0
DVL2	0.383589	FALSE	0.383589	3	1	2	0.333333	0.177778	100	0.0135911	0.149555	0.271729	0.709511	0.40356
BCL2	0.379674	TRUE	0.379674	5	4	1	0.5	0	100	0.0175663	0.347256	0.171442	1	0
PRKCD	0.378005	FALSE	0.378005	20	3	17	0.106296	0.106175	100	0.0298483	0.29911	0.714899	0.249141	0.24887
MAPK8	0.373949	FALSE	0.373949	21	2	19	0.112056	0.10931	100	0.0303043	0.237039	0.740958	0.261948	0.255849
NFKB1	0.37311	FALSE	0.37311	4	1	3	0.5	0	100	0.0157788	0.149555	0.342883	1	0
VAV1	0.355321	FALSE	0.355321	3	1	2	0	0.5	100	0.0135911	0.149555	0.271729	0	1
EGFR	0.340178	FALSE	0.340178	14	2	12	0.103865	0.104687	100	0.0265495	0.237039	0.634409	0.243715	0.24555
GIT1	0.330249	FALSE	0.330249	2	1	1	0	0.5	100	0.0107707	0.149555	0.171442	0	1
UBTF	0.330249	FALSE	0.330249	2	1	1	0	0.5	100	0.0107707	0.149555	0.171442	0	1
RPS6KA4	0.325657	FALSE	0.325657	4	1	3	0	0.388889	100	0.0157788	0.149555	0.342883	0	0.810191
DNM2	0.320087	FALSE	0.320087	5	3	2	0	0.333333	100	0.0175663	0.29911	0.271729	0	0.709511
BTK	0.319371	TRUE	0.319371	9	2	7	0.115099	0.110023	100	0.0225744	0.237039	0.514325	0.268686	0.257435
MAPKAPK2	0.314231	FALSE	0.314231	11	1	10	0.109702	0.110078	100	0.0243618	0.149555	0.59309	0.25672	0.257557
CAMKK1	0.313349	FALSE	0.313349	2	1	1	0.183333	0.233333	100	0.0107707	0.149555	0.171442	0.415166	0.517234
AURKB	0.309992	FALSE	0.309992	11	1	10	0.105599	0.106564	100	0.0243618	0.149555	0.59309	0.247586	0.249737
STK11	0.306098	FALSE	0.306098	10	1	9	0.108643	0.107109	100	0.0235088	0.149555	0.569517	0.254368	0.250952
FADD	0.30457	FALSE	0.30457	4	2	2	0.333333	0	100	0.0157788	0.237039	0.271729	0.709511	0
JAK1	0.300487	TRUE	0.300487	4	1	3	0	0.333333	100	0.0157788	0.149555	0.342883	0	0.709511
NCOA2	0.300487	FALSE	0.300487	4	1	3	0.333333	0	100	0.0157788	0.149555	0.342883	0.709511	0
MECOM	0.29471	FALSE	0.29471	5	1	4	0	0.291667	100	0.0175663	0.149555	0.398075	0	0.631209
CALM1	0.290456	FALSE	0.290456	7	2	5	0.100805	0.104327	100	0.0203867	0.237039	0.44317	0.236868	0.244747
TANK	0.28269	FALSE	0.28269	2	0	2	0.416667	0	100	0.0107707	0	0.271729	0.85903	0
TRADD	0.280912	FALSE	0.280912	4	1	3	0.291667	0	100	0.0157788	0.149555	0.342883	0.631209	0
SMAD2	0.279498	FALSE	0.279498	3	2	1	0	0.333333	100	0.0135911	0.237039	0.171442	0	0.709511
MAP2K4	0.275151	FALSE	0.275151	6	1	5	0.109289	0.107613	100	0.0190776	0.149555	0.44317	0.255804	0.252073
GRK2	0.271194	FALSE	0.271194	6	2	4	0	0.2	100	0.0190776	0.237039	0.398075	0	0.44966
PPP3CA	0.269991	FALSE	0.269991	6	1	5	0.102543	0.105104	100	0.0190776	0.149555	0.44317	0.240759	0.24648
CASP3	0.26571	FALSE	0.26571	5	1	4	0.110213	0.109987	100	0.0175663	0.149555	0.398075	0.257856	0.257354
RAB7A	0.264777	FALSE	0.264777	4	2	2	0	0.25	100	0.0157788	0.237039	0.271729	0	0.55034
RANBP3	0.259923	FALSE	0.259923	3	2	1	0	0.291667	100	0.0135911	0.237039	0.171442	0	0.631209
FES	0.257627	FALSE	0.257627	2	1	1	0	0.333333	100	0.0107707	0.149555	0.171442	0	0.709511
PIK3CB	0.257627	TRUE	0.257627	2	1	1	0.333333	0	100	0.0107707	0.149555	0.171442	0.709511	0
TTC5	0.257627	FALSE	0.257627	2	1	1	0.333333	0	100	0.0107707	0.149555	0.171442	0.709511	0
PPP3CB	0.244919	FALSE	0.244919	4	1	3	0.102543	0.105104	100	0.0157788	0.149555	0.342883	0.240759	0.24648
CRKL	0.242906	FALSE	0.242906	3	1	2	0.25	0	100	0.0135911	0.149555	0.271729	0.55034	0
GRB10	0.240145	FALSE	0.240145	4	3	1	0.102945	0.105952	100	0.0157788	0.29911	0.171442	0.241657	0.248372
FLT3	0.24003	TRUE	0.24003	5	0	5	0.109842	0.111141	100	0.0175663	0	0.44317	0.257032	0.259916
EZR	0.239705	FALSE	0.239705	3	2	1	0	0.25	100	0.0135911	0.237039	0.171442	0	0.55034
RNF111	0.238052	FALSE	0.238052	2	1	1	0	0.291667	100	0.0107707	0.149555	0.171442	0	0.631209
NUAK1	0.235877	FALSE	0.235877	3	1	2	0.11307	0.110291	100	0.0135911	0.149555	0.271729	0.264194	0.258029
APOPTOSIS	0.234307	FALSE	0.234307	76	76	0	0	0	100	0.0425863	0.93723	0	0	0
MAP2K3	0.231979	FALSE	0.231979	3	1	2	0.108401	0.107941	100	0.0135911	0.149555	0.271729	0.253827	0.252804
BUB1	0.229869	FALSE	0.229869	3	1	2	0.10598	0.106574	100	0.0135911	0.149555	0.271729	0.248435	0.249759
ILK	0.228782	FALSE	0.228782	4	0	4	0.110762	0.110268	100	0.0157788	0	0.398075	0.259076	0.257978
PLCG2	0.210338	FALSE	0.210338	2	1	1	0.112227	0.110291	100	0.0107707	0.149555	0.171442	0.262326	0.258029
RBPJ	0.210338	FALSE	0.210338	2	1	1	0.112227	0.110291	100	0.0107707	0.149555	0.171442	0.262326	0.258029
PTPRC	0.206116	FALSE	0.206116	3	0	3	0.101458	0.103658	100	0.0135911	0	0.342883	0.23833	0.243253
FOXN3	0.206039	FALSE	0.206039	2	1	1	0.108653	0.106131	100	0.0107707	0.149555	0.171442	0.25439	0.248771
TAOK1	0.203065	FALSE	0.203065	2	1	1	0.105097	0.10435	100	0.0107707	0.149555	0.171442	0.246464	0.244798
LRRK1	0.192664	FALSE	0.192664	2	1	1	0	0.2	100	0.0107707	0.149555	0.171442	0	0.44966
RB1	0.182369	FALSE	0.182369	8	5	3	0	0	100	0.0215414	0.386594	0.342883	0	0
PRKN	0.174296	FALSE	0.174296	7	3	4	0	0	100	0.0203867	0.29911	0.398075	0	0
SP1	0.172896	FALSE	0.172896	8	6	2	0	0	100	0.0215414	0.419854	0.271729	0	0
TNFRSF1A	0.167989	FALSE	0.167989	1	0	1	0.225	0	100	0.00679556	0	0.171442	0.500514	0
MARK2	0.144981	FALSE	0.144981	5	2	3	0	0	100	0.0175663	0.237039	0.342883	0	0
SNCA	0.129674	FALSE	0.129674	5	4	1	0	0	100	0.0175663	0.347256	0.171442	0	0
DDX3X	0.127192	FALSE	0.127192	4	2	2	0	0	100	0.0157788	0.237039	0.271729	0	0
TP63	0.127192	FALSE	0.127192	4	2	2	0	0	100	0.0157788	0.237039	0.271729	0	0
PER2	0.12311	FALSE	0.12311	4	1	3	0	0	100	0.0157788	0.149555	0.342883	0	0
RACGAP1	0.117638	FALSE	0.117638	4	3	1	0	0	100	0.0157788	0.29911	0.171442	0	0
TET2	0.105321	FALSE	0.105321	3	1	2	0	0	100	0.0135911	0.149555	0.271729	0	0
CEBPB	0.105321	FALSE	0.105321	3	1	2	0	0	100	0.0135911	0.149555	0.271729	0	0
EEF2K	0.104964	FALSE	0.104964	6	6	0	0	0	100	0.0190776	0.419854	0	0	0
GATA2	0.104964	FALSE	0.104964	6	6	0	0	0	100	0.0190776	0.419854	0	0	0
RASA1	0.10212	FALSE	0.10212	3	2	1	0	0	100	0.0135911	0.237039	0.171442	0	0
ADAM17	0.10212	FALSE	0.10212	3	2	1	0	0	100	0.0135911	0.237039	0.171442	0	0
AMFR	0.10212	FALSE	0.10212	3	2	1	0	0	100	0.0135911	0.237039	0.171442	0	0
RAF1	0.10212	FALSE	0.10212	3	2	1	0	0	100	0.0135911	0.237039	0.171442	0	0
EIF2S1	0.0966486	FALSE	0.0966486	5	5	0	0	0	100	0.0175663	0.386594	0	0	0
CDC25C	0.086814	FALSE	0.086814	4	4	0	0	0	100	0.0157788	0.347256	0	0	0
HSF1	0.086814	FALSE	0.086814	4	4	0	0	0	100	0.0157788	0.347256	0	0	0
PKM	0.086814	FALSE	0.086814	4	4	0	0	0	100	0.0157788	0.347256	0	0	0
APAF1	0.0802492	FALSE	0.0802492	2	1	1	0	0	100	0.0107707	0.149555	0.171442	0	0
ARHGDIA	0.0802492	FALSE	0.0802492	2	1	1	0	0	100	0.0107707	0.149555	0.171442	0	0
BAK1	0.0802492	FALSE	0.0802492	2	1	1	0	0	100	0.0107707	0.149555	0.171442	0	0
CHN2	0.0802492	FALSE	0.0802492	2	1	1	0	0	100	0.0107707	0.149555	0.171442	0	0
SIK3	0.0802492	FALSE	0.0802492	2	1	1	0	0	100	0.0107707	0.149555	0.171442	0	0
TSC	0.0802492	FALSE	0.0802492	2	1	1	0	0	100	0.0107707	0.149555	0.171442	0	0
GABARAP	0.0802492	FALSE	0.0802492	2	1	1	0	0	100	0.0107707	0.149555	0.171442	0	0
GEM	0.0802492	FALSE	0.0802492	2	1	1	0	0	100	0.0107707	0.149555	0.171442	0	0
HSPA1A	0.0802492	FALSE	0.0802492	2	1	1	0	0	100	0.0107707	0.149555	0.171442	0	0
IGF1R	0.0802492	FALSE	0.0802492	2	1	1	0	0	100	0.0107707	0.149555	0.171442	0	0
IRAK3	0.0802492	FALSE	0.0802492	2	1	1	0	0	100	0.0107707	0.149555	0.171442	0	0
LIMK2	0.0802492	FALSE	0.0802492	2	1	1	0	0	100	0.0107707	0.149555	0.171442	0	0
NBR1	0.0802492	FALSE	0.0802492	2	1	1	0	0	100	0.0107707	0.149555	0.171442	0	0
RLIM	0.0802492	FALSE	0.0802492	2	1	1	0	0	100	0.0107707	0.149555	0.171442	0	0
TAL1	0.0802492	FALSE	0.0802492	2	1	1	0	0	100	0.0107707	0.149555	0.171442	0	0
WDR45B	0.0802492	FALSE	0.0802492	2	1	1	0	0	100	0.0107707	0.149555	0.171442	0	0
CFL1	0.0747775	FALSE	0.0747775	3	3	0	0	0	100	0.0135911	0.29911	0	0	0
DOK1	0.0747775	FALSE	0.0747775	3	3	0	0	0	100	0.0135911	0.29911	0	0	0
EIF4EBP1	0.0747775	FALSE	0.0747775	3	3	0	0	0	100	0.0135911	0.29911	0	0	0
LRP6	0.0747775	FALSE	0.0747775	3	3	0	0	0	100	0.0135911	0.29911	0	0	0
PIK3C3	0.0747775	TRUE	0.0747775	3	3	0	0	0	100	0.0135911	0.29911	0	0	0
SLC7A11	0.0747775	FALSE	0.0747775	3	3	0	0	0	100	0.0135911	0.29911	0	0	0
SNAI1	0.0747775	FALSE	0.0747775	3	3	0	0	0	100	0.0135911	0.29911	0	0	0
TCF3	0.0747775	FALSE	0.0747775	3	3	0	0	0	100	0.0135911	0.29911	0	0	0
DNMT3A	0.0592598	TRUE	0.0592598	2	2	0	0	0	100	0.0107707	0.237039	0	0	0
FLI1	0.0592598	FALSE	0.0592598	2	2	0	0	0	100	0.0107707	0.237039	0	0	0
HK2	0.0592598	FALSE	0.0592598	2	2	0	0	0	100	0.0107707	0.237039	0	0	0
ITGB2	0.0592598	FALSE	0.0592598	2	2	0	0	0	100	0.0107707	0.237039	0	0	0
ITGB3	0.0592598	FALSE	0.0592598	2	2	0	0	0	100	0.0107707	0.237039	0	0	0
KAT5	0.0592598	FALSE	0.0592598	2	2	0	0	0	100	0.0107707	0.237039	0	0	0
MAP4K1	0.0592598	FALSE	0.0592598	2	2	0	0	0	100	0.0107707	0.237039	0	0	0
NFATC1	0.0592598	FALSE	0.0592598	2	2	0	0	0	100	0.0107707	0.237039	0	0	0
PFKFB3	0.0592598	FALSE	0.0592598	2	2	0	0	0	100	0.0107707	0.237039	0	0	0
PLEC	0.0592598	FALSE	0.0592598	2	2	0	0	0	100	0.0107707	0.237039	0	0	0
PRPS2	0.0592598	FALSE	0.0592598	2	2	0	0	0	100	0.0107707	0.237039	0	0	0
RPS3	0.0592598	FALSE	0.0592598	2	2	0	0	0	100	0.0107707	0.237039	0	0	0
RPTOR	0.0592598	FALSE	0.0592598	2	2	0	0	0	100	0.0107707	0.237039	0	0	0
MYLK	0.0428604	FALSE	0.0428604	1	0	1	0	0	100	0.00679556	0	0.171442	0	0
PPARG	0.0428604	FALSE	0.0428604	1	0	1	0	0	100	0.00679556	0	0.171442	0	0
ANGPT1	0.0373888	FALSE	0.0373888	1	1	0	0	0	100	0.00679556	0.149555	0	0	0
APC	0.0373888	FALSE	0.0373888	1	1	0	0	0	100	0.00679556	0.149555	0	0	0
CSRP1	0.0373888	FALSE	0.0373888	1	1	0	0	0	100	0.00679556	0.149555	0	0	0
DAP	0.0373888	FALSE	0.0373888	1	1	0	0	0	100	0.00679556	0.149555	0	0	0
DAPP1	0.0373888	FALSE	0.0373888	1	1	0	0	0	100	0.00679556	0.149555	0	0	0
DHODH	0.0373888	FALSE	0.0373888	1	1	0	0	0	100	0.00679556	0.149555	0	0	0
DNMT1	0.0373888	TRUE	0.0373888	1	1	0	0	0	100	0.00679556	0.149555	0	0	0
DPYSL2	0.0373888	FALSE	0.0373888	1	1	0	0	0	100	0.00679556	0.149555	0	0	0
ERCC6L	0.0373888	FALSE	0.0373888	1	1	0	0	0	100	0.00679556	0.149555	0	0	0
ESPL1	0.0373888	FALSE	0.0373888	1	1	0	0	0	100	0.00679556	0.149555	0	0	0
ETV6	0.0373888	FALSE	0.0373888	1	1	0	0	0	100	0.00679556	0.149555	0	0	0
FLCN	0.0373888	FALSE	0.0373888	1	1	0	0	0	100	0.00679556	0.149555	0	0	0
GAB1	0.0373888	FALSE	0.0373888	1	1	0	0	0	100	0.00679556	0.149555	0	0	0
GPHN	0.0373888	FALSE	0.0373888	1	1	0	0	0	100	0.00679556	0.149555	0	0	0
GRAP	0.0373888	FALSE	0.0373888	1	1	0	0	0	100	0.00679556	0.149555	0	0	0
GSN	0.0373888	FALSE	0.0373888	1	1	0	0	0	100	0.00679556	0.149555	0	0	0
HMGA2	0.0373888	FALSE	0.0373888	1	1	0	0	0	100	0.00679556	0.149555	0	0	0
IMPDH1	0.0373888	FALSE	0.0373888	1	1	0	0	0	100	0.00679556	0.149555	0	0	0
IMPDH2	0.0373888	FALSE	0.0373888	1	1	0	0	0	100	0.00679556	0.149555	0	0	0
IRF5	0.0373888	FALSE	0.0373888	1	1	0	0	0	100	0.00679556	0.149555	0	0	0
ITGAL	0.0373888	FALSE	0.0373888	1	1	0	0	0	100	0.00679556	0.149555	0	0	0
KAT7	0.0373888	FALSE	0.0373888	1	1	0	0	0	100	0.00679556	0.149555	0	0	0
KIF13B	0.0373888	FALSE	0.0373888	1	1	0	0	0	100	0.00679556	0.149555	0	0	0
MAD2L1	0.0373888	FALSE	0.0373888	1	1	0	0	0	100	0.00679556	0.149555	0	0	0
MARK3	0.0373888	FALSE	0.0373888	1	1	0	0	0	100	0.00679556	0.149555	0	0	0
MED1	0.0373888	FALSE	0.0373888	1	1	0	0	0	100	0.00679556	0.149555	0	0	0
MED13L	0.0373888	FALSE	0.0373888	1	1	0	0	0	100	0.00679556	0.149555	0	0	0
MFN1	0.0373888	FALSE	0.0373888	1	1	0	0	0	100	0.00679556	0.149555	0	0	0
MYBBP1A	0.0373888	FALSE	0.0373888	1	1	0	0	0	100	0.00679556	0.149555	0	0	0
MYL6B	0.0373888	FALSE	0.0373888	1	1	0	0	0	100	0.00679556	0.149555	0	0	0
MYO1C	0.0373888	FALSE	0.0373888	1	1	0	0	0	100	0.00679556	0.149555	0	0	0
NACA	0.0373888	FALSE	0.0373888	1	1	0	0	0	100	0.00679556	0.149555	0	0	0
NCK1	0.0373888	FALSE	0.0373888	1	1	0	0	0	100	0.00679556	0.149555	0	0	0
NCOR1	0.0373888	FALSE	0.0373888	1	1	0	0	0	100	0.00679556	0.149555	0	0	0
NCOR2	0.0373888	FALSE	0.0373888	1	1	0	0	0	100	0.00679556	0.149555	0	0	0
NEDD1	0.0373888	FALSE	0.0373888	1	1	0	0	0	100	0.00679556	0.149555	0	0	0
NFKB2	0.0373888	FALSE	0.0373888	1	1	0	0	0	100	0.00679556	0.149555	0	0	0
NRBF2	0.0373888	FALSE	0.0373888	1	1	0	0	0	100	0.00679556	0.149555	0	0	0
NUP50	0.0373888	FALSE	0.0373888	1	1	0	0	0	100	0.00679556	0.149555	0	0	0
OGT	0.0373888	FALSE	0.0373888	1	1	0	0	0	100	0.00679556	0.149555	0	0	0
PABPC1	0.0373888	FALSE	0.0373888	1	1	0	0	0	100	0.00679556	0.149555	0	0	0
PCNA	0.0373888	FALSE	0.0373888	1	1	0	0	0	100	0.00679556	0.149555	0	0	0
PLA2G4A	0.0373888	FALSE	0.0373888	1	1	0	0	0	100	0.00679556	0.149555	0	0	0
PLSCR1	0.0373888	FALSE	0.0373888	1	1	0	0	0	100	0.00679556	0.149555	0	0	0
POLR2A	0.0373888	FALSE	0.0373888	1	1	0	0	0	100	0.00679556	0.149555	0	0	0
PPAT	0.0373888	FALSE	0.0373888	1	1	0	0	0	100	0.00679556	0.149555	0	0	0
PPP1R12A	0.0373888	FALSE	0.0373888	1	1	0	0	0	100	0.00679556	0.149555	0	0	0
RAD17	0.0373888	FALSE	0.0373888	1	1	0	0	0	100	0.00679556	0.149555	0	0	0
RAD51	0.0373888	FALSE	0.0373888	1	1	0	0	0	100	0.00679556	0.149555	0	0	0
SHMT1	0.0373888	FALSE	0.0373888	1	1	0	0	0	100	0.00679556	0.149555	0	0	0
SHMT2	0.0373888	FALSE	0.0373888	1	1	0	0	0	100	0.00679556	0.149555	0	0	0
SIRT4	0.0373888	FALSE	0.0373888	1	1	0	0	0	100	0.00679556	0.149555	0	0	0
SLC19A1	0.0373888	FALSE	0.0373888	1	1	0	0	0	100	0.00679556	0.149555	0	0	0
SMC3	0.0373888	FALSE	0.0373888	1	1	0	0	0	100	0.00679556	0.149555	0	0	0
SPRY2	0.0373888	FALSE	0.0373888	1	1	0	0	0	100	0.00679556	0.149555	0	0	0
SRI	0.0373888	FALSE	0.0373888	1	1	0	0	0	100	0.00679556	0.149555	0	0	0
STAM2	0.0373888	FALSE	0.0373888	1	1	0	0	0	100	0.00679556	0.149555	0	0	0
STIM1	0.0373888	FALSE	0.0373888	1	1	0	0	0	100	0.00679556	0.149555	0	0	0
SYNE3	0.0373888	FALSE	0.0373888	1	1	0	0	0	100	0.00679556	0.149555	0	0	0
TAB2	0.0373888	FALSE	0.0373888	1	1	0	0	0	100	0.00679556	0.149555	0	0	0
TGFB1	0.0373888	FALSE	0.0373888	1	1	0	0	0	100	0.00679556	0.149555	0	0	0
TIMELESS	0.0373888	FALSE	0.0373888	1	1	0	0	0	100	0.00679556	0.149555	0	0	0
TRIOBP	0.0373888	FALSE	0.0373888	1	1	0	0	0	100	0.00679556	0.149555	0	0	0
UHRF1	0.0373888	FALSE	0.0373888	1	1	0	0	0	100	0.00679556	0.149555	0	0	0
WAS	0.0373888	FALSE	0.0373888	1	1	0	0	0	100	0.00679556	0.149555	0	0	0
ZNF148	0.0373888	FALSE	0.0373888	1	1	0	0	0	100	0.00679556	0.149555	0	0	0
ACTN4	0	FALSE	0	0	0	0	0	0	-100	0	0	0	0	0
ARPC1B	0	FALSE	0	0	0	0	0	0	100	0	0	0	0	0
DYNLL1	0	FALSE	0	0	0	0	0	0	-100	0	0	0	0	0
GLS	0	FALSE	0	0	0	0	0	0	100	0	0	0	0	0
PGM1	0	FALSE	0	0	0	0	0	0	100	0	0	0	0	0
REL	0	FALSE	0	0	0	0	0	0	-100	0	0	0	0	0
RUNX3	0	FALSE	0	0	0	0	0	0	100	0	0	0	0	0
TBCB	0	FALSE	0	0	0	0	0	0	100	0	0	0	0	0
ACADM	-0.0373888	FALSE	0.0373888	1	1	0	0	0	-100	0.00679556	0.149555	0	0	0
ACSS2	-0.0373888	FALSE	0.0373888	1	1	0	0	0	-100	0.00679556	0.149555	0	0	0
ADD1	-0.0373888	FALSE	0.0373888	1	1	0	0	0	-100	0.00679556	0.149555	0	0	0
ANP32A	-0.0373888	FALSE	0.0373888	1	1	0	0	0	-100	0.00679556	0.149555	0	0	0
APLP2	-0.0373888	FALSE	0.0373888	1	1	0	0	0	-100	0.00679556	0.149555	0	0	0
ARAF	-0.0373888	FALSE	0.0373888	1	1	0	0	0	-100	0.00679556	0.149555	0	0	0
ARMC10	-0.0373888	FALSE	0.0373888	1	1	0	0	0	-100	0.00679556	0.149555	0	0	0
ATG9A	-0.0373888	FALSE	0.0373888	1	1	0	0	0	-100	0.00679556	0.149555	0	0	0
BCAR1	-0.0373888	FALSE	0.0373888	1	1	0	0	0	-100	0.00679556	0.149555	0	0	0
CARM1	-0.0373888	FALSE	0.0373888	1	1	0	0	0	-100	0.00679556	0.149555	0	0	0
CC2D1A	-0.0373888	FALSE	0.0373888	1	1	0	0	0	-100	0.00679556	0.149555	0	0	0
CCDC50	-0.0373888	FALSE	0.0373888	1	1	0	0	0	-100	0.00679556	0.149555	0	0	0
CCNT1	-0.0373888	FALSE	0.0373888	1	1	0	0	0	-100	0.00679556	0.149555	0	0	0
CDC42	-0.0373888	FALSE	0.0373888	1	1	0	0	0	-100	0.00679556	0.149555	0	0	0
CENPU	-0.0373888	FALSE	0.0373888	1	1	0	0	0	-100	0.00679556	0.149555	0	0	0
CEP55	-0.0373888	FALSE	0.0373888	1	1	0	0	0	-100	0.00679556	0.149555	0	0	0
CHD2	-0.0373888	FALSE	0.0373888	1	1	0	0	0	-100	0.00679556	0.149555	0	0	0
CLSPN	-0.0373888	FALSE	0.0373888	1	1	0	0	0	-100	0.00679556	0.149555	0	0	0
CTTN	-0.0373888	FALSE	0.0373888	1	1	0	0	0	-100	0.00679556	0.149555	0	0	0
DES	-0.0373888	FALSE	0.0373888	1	1	0	0	0	-100	0.00679556	0.149555	0	0	0
ENO1	-0.0373888	FALSE	0.0373888	1	1	0	0	0	-100	0.00679556	0.149555	0	0	0
FHOD1	-0.0373888	FALSE	0.0373888	1	1	0	0	0	-100	0.00679556	0.149555	0	0	0
G6PD	-0.0373888	FALSE	0.0373888	1	1	0	0	0	-100	0.00679556	0.149555	0	0	0
HDAC6	-0.0373888	FALSE	0.0373888	1	1	0	0	0	-100	0.00679556	0.149555	0	0	0
HIRA	-0.0373888	FALSE	0.0373888	1	1	0	0	0	-100	0.00679556	0.149555	0	0	0
HSD17B10	-0.0373888	FALSE	0.0373888	1	1	0	0	0	-100	0.00679556	0.149555	0	0	0
HSPA9	-0.0373888	FALSE	0.0373888	1	1	0	0	0	-100	0.00679556	0.149555	0	0	0
KDM3B	-0.0373888	FALSE	0.0373888	1	1	0	0	0	-100	0.00679556	0.149555	0	0	0
KHDRBS1	-0.0373888	FALSE	0.0373888	1	1	0	0	0	-100	0.00679556	0.149555	0	0	0
KIF2C	-0.0373888	FALSE	0.0373888	1	1	0	0	0	-100	0.00679556	0.149555	0	0	0
LARP6	-0.0373888	FALSE	0.0373888	1	1	0	0	0	-100	0.00679556	0.149555	0	0	0
LARP7	-0.0373888	FALSE	0.0373888	1	1	0	0	0	-100	0.00679556	0.149555	0	0	0
LDB1	-0.0373888	FALSE	0.0373888	1	1	0	0	0	-100	0.00679556	0.149555	0	0	0
LDHB	-0.0373888	FALSE	0.0373888	1	1	0	0	0	-100	0.00679556	0.149555	0	0	0
LMTK2	-0.0373888	FALSE	0.0373888	1	1	0	0	0	-100	0.00679556	0.149555	0	0	0
LPIN1	-0.0373888	FALSE	0.0373888	1	1	0	0	0	-100	0.00679556	0.149555	0	0	0
MSN	-0.0373888	FALSE	0.0373888	1	1	0	0	0	-100	0.00679556	0.149555	0	0	0
NES	-0.0373888	FALSE	0.0373888	1	1	0	0	0	-100	0.00679556	0.149555	0	0	0
NFE2	-0.0373888	FALSE	0.0373888	1	1	0	0	0	-100	0.00679556	0.149555	0	0	0
OXSR1	-0.0373888	FALSE	0.0373888	1	1	0	0	0	-100	0.00679556	0.149555	0	0	0
PARK7	-0.0373888	FALSE	0.0373888	1	1	0	0	0	-100	0.00679556	0.149555	0	0	0
PGAM1	-0.0373888	FALSE	0.0373888	1	1	0	0	0	-100	0.00679556	0.149555	0	0	0
PIK3R2	-0.0373888	TRUE	0.0373888	1	1	0	0	0	-100	0.00679556	0.149555	0	0	0
PLD1	-0.0373888	FALSE	0.0373888	1	1	0	0	0	-100	0.00679556	0.149555	0	0	0
POU2F1	-0.0373888	FALSE	0.0373888	1	1	0	0	0	-100	0.00679556	0.149555	0	0	0
PRDX1	-0.0373888	FALSE	0.0373888	1	1	0	0	0	-100	0.00679556	0.149555	0	0	0
PRKAR1A	-0.0373888	FALSE	0.0373888	1	1	0	0	0	-100	0.00679556	0.149555	0	0	0
PTK7	-0.0373888	FALSE	0.0373888	1	1	0	0	0	-100	0.00679556	0.149555	0	0	0
RALA	-0.0373888	FALSE	0.0373888	1	1	0	0	0	-100	0.00679556	0.149555	0	0	0
RANBP2	-0.0373888	FALSE	0.0373888	1	1	0	0	0	-100	0.00679556	0.149555	0	0	0
RANBP9	-0.0373888	FALSE	0.0373888	1	1	0	0	0	-100	0.00679556	0.149555	0	0	0
RFX5	-0.0373888	FALSE	0.0373888	1	1	0	0	0	-100	0.00679556	0.149555	0	0	0
RHOT2	-0.0373888	FALSE	0.0373888	1	1	0	0	0	-100	0.00679556	0.149555	0	0	0
SOCS2	-0.0373888	FALSE	0.0373888	1	1	0	0	0	-100	0.00679556	0.149555	0	0	0
TBL1XR1	-0.0373888	FALSE	0.0373888	1	1	0	0	0	-100	0.00679556	0.149555	0	0	0
TSG101	-0.0373888	FALSE	0.0373888	1	1	0	0	0	-100	0.00679556	0.149555	0	0	0
UBA1	-0.0373888	FALSE	0.0373888	1	1	0	0	0	-100	0.00679556	0.149555	0	0	0
VAMP2	-0.0373888	FALSE	0.0373888	1	1	0	0	0	-100	0.00679556	0.149555	0	0	0
WBP2	-0.0373888	FALSE	0.0373888	1	1	0	0	0	-100	0.00679556	0.149555	0	0	0
WRN	-0.0373888	FALSE	0.0373888	1	1	0	0	0	-100	0.00679556	0.149555	0	0	0
YWHAG	-0.0373888	FALSE	0.0373888	1	1	0	0	0	-100	0.00679556	0.149555	0	0	0
ZDHHC5	-0.0373888	FALSE	0.0373888	1	1	0	0	0	-100	0.00679556	0.149555	0	0	0
PPP1CC	-0.0428604	FALSE	0.0428604	1	0	1	0	0	-100	0.00679556	0	0.171442	0	0
ARHGEF2	-0.0592598	FALSE	0.0592598	2	2	0	0	0	-100	0.0107707	0.237039	0	0	0
CAPZA1	-0.0592598	FALSE	0.0592598	2	2	0	0	0	-100	0.0107707	0.237039	0	0	0
CAV1	-0.0592598	FALSE	0.0592598	2	2	0	0	0	-100	0.0107707	0.237039	0	0	0
CCDC88A	-0.0592598	FALSE	0.0592598	2	2	0	0	0	-100	0.0107707	0.237039	0	0	0
CLIP1	-0.0592598	FALSE	0.0592598	2	2	0	0	0	-100	0.0107707	0.237039	0	0	0
CRK	-0.0592598	FALSE	0.0592598	2	2	0	0	0	-100	0.0107707	0.237039	0	0	0
DNM1	-0.0592598	FALSE	0.0592598	2	2	0	0	0	-100	0.0107707	0.237039	0	0	0
E2F1	-0.0592598	FALSE	0.0592598	2	2	0	0	0	-100	0.0107707	0.237039	0	0	0
EIF4G2	-0.0592598	FALSE	0.0592598	2	2	0	0	0	-100	0.0107707	0.237039	0	0	0
HDAC7	-0.0592598	FALSE	0.0592598	2	2	0	0	0	-100	0.0107707	0.237039	0	0	0
HMGA1	-0.0592598	FALSE	0.0592598	2	2	0	0	0	-100	0.0107707	0.237039	0	0	0
ILF3	-0.0592598	FALSE	0.0592598	2	2	0	0	0	-100	0.0107707	0.237039	0	0	0
IRF3	-0.0592598	FALSE	0.0592598	2	2	0	0	0	-100	0.0107707	0.237039	0	0	0
JUP	-0.0592598	FALSE	0.0592598	2	2	0	0	0	-100	0.0107707	0.237039	0	0	0
KRT8	-0.0592598	FALSE	0.0592598	2	2	0	0	0	-100	0.0107707	0.237039	0	0	0
LASP1	-0.0592598	FALSE	0.0592598	2	2	0	0	0	-100	0.0107707	0.237039	0	0	0
LMNA	-0.0592598	FALSE	0.0592598	2	2	0	0	0	-100	0.0107707	0.237039	0	0	0
MFN2	-0.0592598	FALSE	0.0592598	2	2	0	0	0	-100	0.0107707	0.237039	0	0	0
MUC1	-0.0592598	FALSE	0.0592598	2	2	0	0	0	-100	0.0107707	0.237039	0	0	0
NFAT5	-0.0592598	FALSE	0.0592598	2	2	0	0	0	-100	0.0107707	0.237039	0	0	0
NFKBIB	-0.0592598	FALSE	0.0592598	2	2	0	0	0	-100	0.0107707	0.237039	0	0	0
PA2G4	-0.0592598	FALSE	0.0592598	2	2	0	0	0	-100	0.0107707	0.237039	0	0	0
PI4KB	-0.0592598	FALSE	0.0592598	2	2	0	0	0	-100	0.0107707	0.237039	0	0	0
RANGAP1	-0.0592598	FALSE	0.0592598	2	2	0	0	0	-100	0.0107707	0.237039	0	0	0
RAP1GAP	-0.0592598	FALSE	0.0592598	2	2	0	0	0	-100	0.0107707	0.237039	0	0	0
STAT5B	-0.0592598	FALSE	0.0592598	2	2	0	0	0	-100	0.0107707	0.237039	0	0	0
TFEB	-0.0592598	FALSE	0.0592598	2	2	0	0	0	-100	0.0107707	0.237039	0	0	0
USF2	-0.0592598	FALSE	0.0592598	2	2	0	0	0	-100	0.0107707	0.237039	0	0	0
MAVS	-0.0679321	FALSE	0.0679321	2	0	2	0	0	-100	0.0107707	0	0.271729	0	0
STAT2	-0.0679321	FALSE	0.0679321	2	0	2	0	0	-100	0.0107707	0	0.271729	0	0
ACLY	-0.0747775	FALSE	0.0747775	3	3	0	0	0	-100	0.0135911	0.29911	0	0	0
EEF1A2	-0.0747775	FALSE	0.0747775	3	3	0	0	0	-100	0.0135911	0.29911	0	0	0
HSPB1	-0.0747775	FALSE	0.0747775	3	3	0	0	0	-100	0.0135911	0.29911	0	0	0
MCM2	-0.0747775	FALSE	0.0747775	3	3	0	0	0	-100	0.0135911	0.29911	0	0	0
YWHAB	-0.0747775	FALSE	0.0747775	3	3	0	0	0	-100	0.0135911	0.29911	0	0	0
TRAF2	-0.0802492	FALSE	0.0802492	2	1	1	0	0	-100	0.0107707	0.149555	0.171442	0	0
BMPR1A	-0.0802492	FALSE	0.0802492	2	1	1	0	0	-100	0.0107707	0.149555	0.171442	0	0
CIITA	-0.0802492	FALSE	0.0802492	2	1	1	0	0	-100	0.0107707	0.149555	0.171442	0	0
EPB41	-0.0802492	FALSE	0.0802492	2	1	1	0	0	-100	0.0107707	0.149555	0.171442	0	0
GATA1	-0.0802492	FALSE	0.0802492	2	1	1	0	0	-100	0.0107707	0.149555	0.171442	0	0
GTF2I	-0.0802492	FALSE	0.0802492	2	1	1	0	0	-100	0.0107707	0.149555	0.171442	0	0
ID2	-0.0802492	FALSE	0.0802492	2	1	1	0	0	-100	0.0107707	0.149555	0.171442	0	0
MAPK6	-0.0802492	FALSE	0.0802492	2	1	1	0	0	-100	0.0107707	0.149555	0.171442	0	0
NME1	-0.0802492	FALSE	0.0802492	2	1	1	0	0	-100	0.0107707	0.149555	0.171442	0	0
NUMA1	-0.0802492	FALSE	0.0802492	2	1	1	0	0	-100	0.0107707	0.149555	0.171442	0	0
PFKFB4	-0.0802492	FALSE	0.0802492	2	1	1	0	0	-100	0.0107707	0.149555	0.171442	0	0
RACK1	-0.0802492	FALSE	0.0802492	2	1	1	0	0	-100	0.0107707	0.149555	0.171442	0	0
SMAD5	-0.0802492	FALSE	0.0802492	2	1	1	0	0	-100	0.0107707	0.149555	0.171442	0	0
TRIM25	-0.0802492	FALSE	0.0802492	2	1	1	0	0	-100	0.0107707	0.149555	0.171442	0	0
TUBB	-0.0802492	FALSE	0.0802492	2	1	1	0	0	-100	0.0107707	0.149555	0.171442	0	0
WNK1	-0.0802492	FALSE	0.0802492	2	1	1	0	0	-100	0.0107707	0.149555	0.171442	0	0
PSEN1	-0.086814	FALSE	0.086814	4	4	0	0	0	-100	0.0157788	0.347256	0	0	0
TERF1	-0.086814	FALSE	0.086814	4	4	0	0	0	-100	0.0157788	0.347256	0	0	0
NCOA3	-0.0966486	FALSE	0.0966486	5	5	0	0	0	-100	0.0175663	0.386594	0	0	0
VIM	-0.0966486	FALSE	0.0966486	5	5	0	0	0	-100	0.0175663	0.386594	0	0	0
ANXA1	-0.10212	FALSE	0.10212	3	2	1	0	0	-100	0.0135911	0.237039	0.171442	0	0
BCR	-0.10212	FALSE	0.10212	3	2	1	0	0	-100	0.0135911	0.237039	0.171442	0	0
WEE1	-0.10212	FALSE	0.10212	3	2	1	0	0	-100	0.0135911	0.237039	0.171442	0	0
APC_C	-0.10212	FALSE	0.10212	3	2	1	0	0	-100	0.0135911	0.237039	0.171442	0	0
DAB2	-0.10212	FALSE	0.10212	3	2	1	0	0	-100	0.0135911	0.237039	0.171442	0	0
ARHGAP35	-0.105321	FALSE	0.105321	3	1	2	0	0	-100	0.0135911	0.149555	0.271729	0	0
CASP6	-0.105321	FALSE	0.105321	3	1	2	0	0	-100	0.0135911	0.149555	0.271729	0	0
UBE2I	-0.105321	FALSE	0.105321	3	1	2	0	0	-100	0.0135911	0.149555	0.271729	0	0
FUS	-0.105321	FALSE	0.105321	3	1	2	0	0	-100	0.0135911	0.149555	0.271729	0	0
KDM6A	-0.105321	FALSE	0.105321	3	1	2	0	0	-100	0.0135911	0.149555	0.271729	0	0
ROCK2	-0.105321	FALSE	0.105321	3	1	2	0	0	-100	0.0135911	0.149555	0.271729	0	0
IQGAP1	-0.117638	FALSE	0.117638	4	3	1	0	0	-100	0.0157788	0.29911	0.171442	0	0
ANAPC1	-0.117638	FALSE	0.117638	4	3	1	0	0	-100	0.0157788	0.29911	0.171442	0	0
CDC27	-0.117638	FALSE	0.117638	4	3	1	0	0	-100	0.0157788	0.29911	0.171442	0	0
CDT1	-0.117638	FALSE	0.117638	4	3	1	0	0	-100	0.0157788	0.29911	0.171442	0	0
RCSD1	-0.117638	FALSE	0.117638	4	3	1	0	0	-100	0.0157788	0.29911	0.171442	0	0
TYK2	-0.12311	FALSE	0.12311	4	1	3	0	0	-100	0.0157788	0.149555	0.342883	0	0
FBXW7	-0.12311	FALSE	0.12311	4	1	3	0	0	-100	0.0157788	0.149555	0.342883	0	0
SMAD4	-0.129674	FALSE	0.129674	5	4	1	0	0	-100	0.0175663	0.347256	0.171442	0	0
PRKD1	-0.158779	FALSE	0.158779	6	2	4	0	0	-100	0.0190776	0.237039	0.398075	0	0
SMAD3	-0.164581	FALSE	0.164581	7	5	2	0	0	-100	0.0203867	0.386594	0.271729	0	0
STAT1	-0.164581	FALSE	0.164581	7	5	2	0	0	-100	0.0203867	0.386594	0.271729	0	0
TOPBP1	-0.165269	FALSE	0.165269	1	0	1	0.102022	0.106701	-100	0.00679556	0	0.171442	0.239592	0.250043
NF2	-0.167509	FALSE	0.167509	1	0	1	0.105565	0.107169	-100	0.00679556	0	0.171442	0.247511	0.251085
SPEN	-0.167509	FALSE	0.167509	1	0	1	0.105565	0.107169	-100	0.00679556	0	0.171442	0.247511	0.251085
PRKAA2	-0.195102	FALSE	0.195102	9	3	6	0	0	-100	0.0225744	0.29911	0.481297	0	0
SIRT3	-0.197166	FALSE	0.197166	3	2	1	0	0.166667	-100	0.0135911	0.237039	0.171442	0	0.380182
BLVRA	-0.203321	FALSE	0.203321	2	1	1	0.10527	0.104636	-100	0.0107707	0.149555	0.171442	0.246852	0.245437
CAPN2	-0.20613	FALSE	0.20613	2	1	1	0.107777	0.107169	-100	0.0107707	0.149555	0.171442	0.25244	0.251085
TNK2	-0.208694	FALSE	0.208694	2	1	1	0.110176	0.109379	-100	0.0107707	0.149555	0.171442	0.257775	0.256004
IDH2	-0.214535	TRUE	0.214535	3	2	1	0	0.2	-100	0.0135911	0.237039	0.171442	0	0.44966
BCR_ABL	-0.222016	TRUE	0.222016	4	0	4	0.105019	0.103857	-100	0.0157788	0	0.398075	0.246292	0.243697
WDR62	-0.228813	FALSE	0.228813	3	2	1	0.109882	0.106524	-100	0.0135911	0.237039	0.171442	0.257121	0.249649
FLNA	-0.24433	FALSE	0.24433	4	3	1	0.109882	0.106524	-100	0.0157788	0.29911	0.171442	0.257121	0.249649
LYN	-0.245307	FALSE	0.245307	4	1	3	0.103795	0.104545	-100	0.0157788	0.149555	0.342883	0.243559	0.245233
FER	-0.246001	FALSE	0.246001	4	1	3	0.104825	0.104757	-100	0.0157788	0.149555	0.342883	0.245858	0.245706
PROLIFERATION	-0.25	FALSE	0.25	102	102	0	0	0	-100	0.0454385	1	0	0	0
STK38	-0.252223	FALSE	0.252223	4	1	3	0.109729	0.111032	-100	0.0157788	0.149555	0.342883	0.25678	0.259674
AURKA	-0.254417	FALSE	0.254417	7	0	7	0.107692	0.107172	-100	0.0203867	0	0.514325	0.252251	0.251091
CDK3	-0.257627	FALSE	0.257627	2	1	1	0	0.333333	-100	0.0107707	0.149555	0.171442	0	0.709511
IRAK4	-0.257627	FALSE	0.257627	2	1	1	0	0.333333	-100	0.0107707	0.149555	0.171442	0	0.709511
X_R__2_HYDROXYGLUTARATE_2__	-0.257627	FALSE	0.257627	2	1	1	0	0.333333	-100	0.0107707	0.149555	0.171442	0	0.709511
X2_OXOGLUTARATE_2__	-0.260694	FALSE	0.260694	4	1	3	0	0.25	-100	0.0157788	0.149555	0.342883	0	0.55034
BRAF	-0.267691	FALSE	0.267691	1	0	1	0.2	0.2	-100	0.00679556	0	0.171442	0.44966	0.44966
STAT5A	-0.271141	FALSE	0.271141	5	2	3	0.10828	0.107169	-100	0.0175663	0.237039	0.342883	0.253558	0.251085
XIAP	-0.271729	FALSE	0.271729	5	2	3	0.109966	0.10654	-100	0.0175663	0.237039	0.342883	0.257308	0.249684
LATS2	-0.273653	FALSE	0.273653	5	2	3	0.108935	0.111032	-100	0.0175663	0.237039	0.342883	0.255016	0.259674
PPM1A	-0.275516	FALSE	0.275516	6	1	5	0.107426	0.110134	-100	0.0190776	0.149555	0.44317	0.251658	0.257681
INSR	-0.281303	FALSE	0.281303	7	1	6	0.105833	0.105002	-100	0.0203867	0.149555	0.481297	0.248107	0.246253
WT1	-0.282699	FALSE	0.282699	3	1	2	0.333333	0	-100	0.0135911	0.149555	0.271729	0.709511	0
PIM2	-0.288275	FALSE	0.288275	6	2	4	0.110417	0.111032	-100	0.0190776	0.237039	0.398075	0.25831	0.259674
MAP2K7	-0.289978	FALSE	0.289978	6	2	4	0.113455	0.111066	-100	0.0190776	0.237039	0.398075	0.265049	0.25975
SND1	-0.29286	FALSE	0.29286	1	0	1	0	0.5	-100	0.00679556	0	0.171442	0	1
PRKCE	-0.298772	FALSE	0.298772	9	1	8	0.10571	0.108587	-100	0.0225744	0.149555	0.543457	0.247832	0.254243
SIRT1	-0.299486	FALSE	0.299486	7	2	5	0.111248	0.110089	-100	0.0203867	0.237039	0.44317	0.260155	0.257581
PTEN	-0.305559	FALSE	0.305559	8	5	3	0.103992	0.106126	-100	0.0215414	0.386594	0.342883	0.243998	0.248761
GSK3A	-0.317751	FALSE	0.317751	9	2	7	0.111162	0.111032	-100	0.0225744	0.237039	0.514325	0.259964	0.259674
ATR	-0.318151	FALSE	0.318151	10	2	8	0.103329	0.106498	-100	0.0235088	0.237039	0.543457	0.242517	0.24959
CYLD	-0.330249	FALSE	0.330249	2	1	1	0.5	0	-100	0.0107707	0.149555	0.171442	1	0
IRAK1	-0.330249	FALSE	0.330249	2	1	1	0	0.5	-100	0.0107707	0.149555	0.171442	0	1
MITF	-0.330249	FALSE	0.330249	2	1	1	0.5	0	-100	0.0107707	0.149555	0.171442	1	0
SOD1	-0.330249	FALSE	0.330249	2	1	1	0.5	0	-100	0.0107707	0.149555	0.171442	1	0
TRIM24	-0.330249	FALSE	0.330249	2	1	1	0.5	0	-100	0.0107707	0.149555	0.171442	1	0
XPO1	-0.330249	TRUE	0.330249	2	1	1	0.5	0	-100	0.0107707	0.149555	0.171442	1	0
PPP2CA	-0.330669	FALSE	0.330669	12	2	10	0.104312	0.105711	-100	0.0251466	0.237039	0.59309	0.244712	0.247835
PRKCB	-0.340508	FALSE	0.340508	13	2	11	0.109451	0.108577	-100	0.0258731	0.237039	0.614612	0.256162	0.254219
BCL2L1	-0.341959	FALSE	0.341959	7	5	2	0.333333	0	-100	0.0203867	0.386594	0.271729	0.709511	0
TBXA2R	-0.343102	FALSE	0.343102	2	0	2	0.25	0.25	-100	0.0107707	0	0.271729	0.55034	0.55034
MTOR	-0.345198	FALSE	0.345198	19	1	18	0.107575	0.107121	-100	0.0293699	0.149555	0.728271	0.251988	0.250978
MAPK9	-0.349716	FALSE	0.349716	14	2	12	0.112895	0.112805	-100	0.0265495	0.237039	0.634409	0.263808	0.263607
CYCLINE_CDK2	-0.351665	FALSE	0.351665	5	1	4	0	0.416667	-100	0.0175663	0.149555	0.398075	0	0.85903
CTNND1	-0.35212	FALSE	0.35212	3	2	1	0	0.5	-100	0.0135911	0.237039	0.171442	0	1
CDK5	-0.354144	FALSE	0.354144	23	1	22	0.104264	0.105287	-100	0.0311574	0.149555	0.775527	0.244605	0.246889
MTORC2	-0.355321	FALSE	0.355321	3	1	2	0	0.5	-100	0.0135911	0.149555	0.271729	0	1
PBK	-0.36754	FALSE	0.36754	5	3	2	0.2	0.2	-100	0.0175663	0.29911	0.271729	0.44966	0.44966
MET	-0.370008	FALSE	0.370008	5	1	4	0.233333	0.183333	-100	0.0175663	0.149555	0.398075	0.517234	0.415166
PPME1	-0.37311	FALSE	0.37311	4	1	3	0.5	0	-100	0.0157788	0.149555	0.342883	1	0
SH2B1	-0.37311	FALSE	0.37311	4	1	3	0.5	0	-100	0.0157788	0.149555	0.342883	1	0
TGFBR1	-0.374689	FALSE	0.374689	4	0	4	0.25	0.25	-100	0.0157788	0	0.398075	0.55034	0.55034
NUMB	-0.380491	FALSE	0.380491	3	1	2	0.25	0.25	-100	0.0135911	0.149555	0.271729	0.55034	0.55034
CSNK2A1	-0.386537	FALSE	0.386537	34	1	33	0.11287	0.111465	-100	0.0348564	0.149555	0.872203	0.263752	0.260637
TAB1	-0.394981	FALSE	0.394981	5	2	3	0.5	0	-100	0.0175663	0.237039	0.342883	1	0
NTRK1	-0.400708	FALSE	0.400708	3	1	2	0.291667	0.25	-100	0.0135911	0.149555	0.271729	0.631209	0.55034
SRC	-0.41223	TRUE	0.41223	57	1	56	0.106153	0.106925	-100	0.0398083	0.149555	1	0.248822	0.250542
ATF2	-0.414581	FALSE	0.414581	7	5	2	0	0.5	-100	0.0203867	0.386594	0.271729	0	1
TTK	-0.41788	FALSE	0.41788	5	3	2	0.25	0.25	-100	0.0175663	0.29911	0.271729	0.55034	0.55034
TP53RK	-0.42015	FALSE	0.42015	5	2	3	0.25	0.25	-100	0.0175663	0.237039	0.342883	0.55034	0.55034
GNA13	-0.435005	FALSE	0.435005	2	1	1	0.333333	0.333333	-100	0.0107707	0.149555	0.171442	0.709511	0.709511
GNAQ	-0.435005	FALSE	0.435005	2	1	1	0.333333	0.333333	-100	0.0107707	0.149555	0.171442	0.709511	0.709511
CDK1	-0.439423	TRUE	0.439423	50	2	48	0.121064	0.118506	-100	0.0385473	0.237039	0.962595	0.281845	0.276212
CSNK2B	-0.460585	FALSE	0.460585	5	2	3	0.291667	0.291667	-100	0.0175663	0.237039	0.342883	0.631209	0.631209
RELA	-0.465756	FALSE	0.465756	11	6	5	0.5	0	-100	0.0243618	0.419854	0.44317	1	0
RPS6KA3	-0.468469	FALSE	0.468469	7	1	6	0.273333	0.3	-100	0.0203867	0.149555	0.481297	0.595953	0.64707
AKT1	-0.4778	FALSE	0.4778	42	10	32	0.113745	0.112673	-100	0.0368745	0.517376	0.864819	0.26569	0.263315
EIF2AK2	-0.485657	FALSE	0.485657	7	2	5	0.291667	0.291667	-100	0.0203867	0.237039	0.44317	0.631209	0.631209
SHC1	-0.50258	FALSE	0.50258	7	6	1	0.333333	0.333333	-100	0.0203867	0.419854	0.171442	0.709511	0.709511
PARP1	-0.520269	TRUE	0.520269	8	4	4	0.375	0.25	-100	0.0215414	0.347256	0.398075	0.785404	0.55034
SOS1	-0.605321	FALSE	0.605321	3	1	2	0.5	0.5	-100	0.0135911	0.149555	0.271729	1	1
NFKBIA	-0.624626	FALSE	0.624626	13	7	6	0.416667	0.333333	-100	0.0258731	0.448665	0.481297	0.85903	0.709511
ARHGEF12	-0.627192	FALSE	0.627192	4	2	2	0.5	0.5	-100	0.0157788	0.237039	0.271729	1	1
DAXX	-0.627192	FALSE	0.627192	4	2	2	0.5	0.5	-100	0.0157788	0.237039	0.271729	1	1
TRIM28	-0.627192	FALSE	0.627192	4	2	2	0.5	0.5	-100	0.0157788	0.237039	0.271729	1	1
TP53	-0.630988	FALSE	0.630988	23	17	6	0.333333	0.333333	-100	0.0311574	0.623633	0.481297	0.709511	0.709511
BID	-0.660498	FALSE	0.660498	6	3	3	0.5	0.5	-100	0.0190776	0.29911	0.342883	1	1
