## Supplementary material for "Phosphoproteomics reveals novel BCR::ABL1-independent mechanisms of resistance in chronic myeloid leukemia": Table S7

### Sheet: Foglio1
#Clinical characteristics of CML patients samples and relative viability of LPCs and LSCs upon midostaurin 300 nM exposure
Patient	Gender	Age at sampling	Clinical information
1	Female	58	Hydroxyurea > Nilotinib and Peg-Interferon > Dasatinib > Ponatinib
2	Male	46	Hydroxyurea > Imatinib
3	Male	29	Hydroxyurea
	CML patient 1
	Viability %
	CD38+ (LPCs)	CD26+ (LSCs)
Untreated	70.3	73.1
Mido 300nM	74.2	47.6
	CML patient 2
	Viability %
	CD38+ (LPCs)	CD26+ (LSCs)
Untreated	71.6	71.6
Mido 300nM	56.3	44.3
	CML patient 3
	Viability %
	CD38+ (LPCs)	CD26+ (LSCs)
Untreated	69	65
Mido 300nM	68	48
