## Supplementary material for "Phosphoproteomics reveals novel BCR::ABL1-independent mechanisms of resistance in chronic myeloid leukemia": Table S8

### Sheet: NR vs R Patients (GSExxxx)
# FLT3 gene expression levels in GEO dataset GSE xxx
Patient ID	FLT3 TPM value	Response	Clinical Data
Non_Responder11	0.291912	Non Responder	Imatinib > Failure > Dasatinib > Toxicity > Bosutinib > Toxicity + Failure at low dosage > Asciminib
Non_Responder13	0.043924	Non Responder	Imatinib > Failure > Bosulif 400mg/die > Ponatinib 30mg
Non_Responder14	0.14872	Non Responder	Imatinib not deep response
Non_Responder9	0.087637	Non Responder	Imatinib not deeper than MR3 response
Responder12	0.066251	Responder	Imatinib Responsive
Responder16	0.025691	Responder	Imatinib Responsive
Responder8	0.167054	Responder	Imatinib Responsive

### Sheet: NR vs R Patients (GSE14671)
# FLT3 gene expression levels in GEO dataset GSE14671
Patient ID	FLT3 TPM value	Response
NR14	7.51256	Non Responder
NR15	6.5941	Non Responder
NR16	6.56091	Non Responder
NR17	6.64719	Non Responder
NR19	7.42517	Non Responder
NR21	8.49725	Non Responder
NR22	8.02028	Non Responder
R17	7.03412	Responder
R22	6.19241	Responder
R24	7.14015	Responder
R29	6.65171	Responder
R31	5.73746	Responder
R32	8.40887	Responder
R33	5.91717	Responder
R34	6.59415	Responder
R36	7.61765	Responder
R37	5.83595	Responder
R38	7.5458	Responder
R40	7.4026	Responder

### Sheet: LSCs vs LPCs (GSE43754)
CML progenitor 1	CML progenitor 2	CML progenitor 3	CML stem cells 1	CML stem cells 2	CML stem cells 3	Student's T-test Significant CML stem cells vs CML progenitor	-Log Student's T-test p-value CML stem cells vs CML progenitor	Student's T-test q-value CML stem cells vs CML progenitor	Student's T-test Difference CML stem cells vs CML progenitor	Student's T-test Test statistic CML stem cells vs CML progenitor	Gene name
4.49143	5.45898	5.62265	6.73282	7.77537	7.76214	+	2.37689	0.0107671	2.46324	4.13808	FLT3
